# Multiplexed Single-cell Metabolic Profiles Organize the Spectrum of Cytotoxic Human T Cells

**DOI:** 10.1101/2020.01.17.909796

**Authors:** Felix J. Hartmann, Dunja Mrdjen, Erin McCaffrey, David R. Glass, Noah F. Greenwald, Anusha Bharadwaj, Zumana Khair, Alex Baranski, Reema Baskar, Michael Angelo, Sean C. Bendall

**Affiliations:** Department of Pathology, School of Medicine, Stanford University, Palo Alto, CA, 94305, USA; Immunology Graduate Program, Stanford University, Stanford, CA, 94305, USA

**Keywords:** Metabolism, Single-cell, Immunometabolism, Tumor Immunology, Cytotoxic T cells, Mass Cytometry, CyTOF, Multiplexed Ion Beam Imaging, MIBI-TOF

## Abstract

Cellular metabolism regulates immune cell activation, differentiation and effector functions to the extent that its perturbation can augment immune responses. However, the analytical technologies available to study cellular metabolism lack single-cell resolution, obscuring metabolic heterogeneity and its connection to immune phenotype and function. To that end, we utilized high-dimensional, antibody-based technologies to simultaneously quantify the single-cell metabolic regulome in combination with phenotypic identity. Mass cytometry (CyTOF)-based application of this approach to early human T cell activation enabled the comprehensive reconstruction of the coordinated metabolic remodeling of naïve CD8^+^ T cells and aligned with conventional bulk assays for glycolysis and oxidative phosphorylation. Extending this analysis to a variety of tissue-resident immune cells revealed tissue-restricted metabolic states of human cytotoxic T cells, including metabolically repressed subsets that expressed CD39 and PD1 and that were enriched in colorectal carcinoma versus healthy adjacent tissue. Finally, combining this approach with multiplexed ion beam imaging by time-of-flight (MIBI-TOF) demonstrated the existence of spatially enriched metabolic neighborhoods, independent of cell identity and additionally revealed exclusion of metabolically repressed cytotoxic T cell states from the tumor-immune boundary in human colorectal carcinoma. Overall, we provide an approach that permits the robust approximation of metabolic states in individual cells along with multimodal analysis of cell identity and functional characteristics that can be applied to human clinical samples to study cellular metabolism how it may be perturbed to affect immunological outcomes.
