## Supplementary Table 1 for "Multiplexed Single-cell Metabolic Profiles Organize the Spectrum of Cytotoxic Human T Cells"

### Sheet: antibody_QC
Protein	Metal	Element	Clone	Applications	Reactivity	Supplier	Gene	Entrez_Gene	UniProtKB	Category	Target_Mod	Target_Type	Localization	QC_CyTOF	QC_IHC/MIBI	link
ASCT2	164	Dy	D7C12	WB, IF, FC	Hu	CST	SLC1A5	6510	Q15758	Amino acid metabolism	Abundance	Metabolite_transporter	surface	pass	pass	https://www.cellsignal.com/products/primary-antibodies/asct2-d7c12-rabbit-mab/8057
ASCT2	165	Ho	CAL33	IHC	Hu	abcam	SLC1A5	6510	Q15758	Amino acid metabolism	Abundance	Metabolite_transporter	surface	pass	pass	https://www.abcam.com/slc1a5asct2-antibody-cal33-ab237704.html
CD98	141	Pr	D3F9D	WB, IHC, FC	Hu	CST	SLC3A2	6520	P08195	Amino acid metabolism	Abundance	Metabolite_transporter	surface	NA	pass	https://www.cellsignal.com/products/primary-antibodies/4f2hc-cd98-d3f9d-xp-rabbit-mab/47213
CD98	146	Nd	polyclonal	WB, IHC	Hu	Thermo	SLC3A2	6520	P08195	Amino acid metabolism	Abundance	Metabolite_transporter	surface	NA	pass	https://www.thermofisher.com/antibody/product/CD98-Antibody-Polyclonal/PA5-82611
CD98	141	Pr	UM7F8	FC	Hu	BD	SLC3A2	6520	P08195	Amino acid metabolism	Abundance	Metabolite_transporter	surface	pass	fail	http://www.bdbiosciences.com/us/reagents/research/antibodies-buffers/immunology-reagents/anti-human-antibodies/cell-surface-antigens/purified-mouse-anti-human-cd98-um7f8/p/556074
GLS	145	Nd	polyclonal	WB, IHC, FC	Hu, Ms	Thermo	GLS	2744	O94925	Amino acid metabolism	Abundance	Metabolic_enzyme	intracellular	pass	pass	https://www.thermofisher.com/antibody/product/PA5-35365.html?CID=AFLBC-PA5-35365
GLUD1	168	Er	EPR11370	WB, IHC, FC	Hu, Ms	abcam	GLUD1	2746	P00367	Amino acid metabolism	Abundance	Metabolic_enzyme	intracellular	fail	pass	http://www.abcam.com/glud1-antibody-epr11370-ab168352.html
GLUD12	175	Lu	D9F7P	WB, IHC	Hu, Ms	CST	GLUD1	2746	P00367	Amino acid metabolism	Abundance	Metabolic_enzyme	intracellular	pass	pass	https://www.cellsignal.com/products/primary-antibodies/glutamate-dehydrogenase-1-2-d9f7p-rabbit-mab/12793
GOT2	143	Nd	polyclonal	WB, FC	Hu, Ms	Thermo	GOT2	2806	P00505	Amino acid metabolism	Abundance	Metabolic_enzyme	intracellular	pass	NA	https://www.thermofisher.com/antibody/product/PA5-35374.html
iNOS	155	Gd	EPR16635	WB, IF	Hu, Ms	abcam	NOS2	4843	P35228	Amino acid metabolism	Abundance	Metabolic_enzyme	intracellular	fail	pass	https://www.abcam.com/inos-antibody-epr16635-bsa-and-azide-free-ab213987.html
iNOS	174	Yb	SP126	IHC, FC	Hu, Ms	abcam	NOS2	4843	P35228	Amino acid metabolism	Abundance	Metabolic_enzyme	intracellular	fail	NA	https://www.abcam.com/inos-antibody-sp126-bsa-and-azide-free-ab239990.html
xCT	169	Tm	polyclonal	WB, IHC, FC	Hu, Ms	abcam	SLC7A11	23657	Q9UPY5	Amino acid metabolism	Abundance	Metabolite_transporter	surface	pass	fail	http://www.abcam.com/xCT-antibody-ab37185.html
IDH1	170	Er	843219	WB, IHC	Hu	RnD	IDH1	3417	O75874	ETC/TCA	Abundance	Metabolic_enzyme	intracellular	pass	fail	https://www.rndsystems.com/products/human-isocitrate-dehydrogenase-1-idh1-antibody-843219_mab7049
ATP5A	158	Gd	15H4C4	WB, IHC, FC	Hu, Ms	abcam	ATP5F1A	498	P25705	ETC/TCA	Abundance	Metabolic_enzyme	intracellular	pass	pass	http://www.abcam.com/atp5a-antibody-15h4c4-mitochondrial-marker-ab14748.html
CS	153	Eu	EPR8067	WB, IHC, FC	Hu, Ms	abcam	CS	1431	O75390	ETC/TCA	Abundance	Metabolic_enzyme	intracellular	pass	pass	http://www.abcam.com/Citrate-synthetase-antibody-EPR8067-ab129095.html
CytC	149	Sm	6H2.B4	WB, IF, FC	Hu, Ms	Biolegend	CYCS	54205	P99999	ETC/TCA	Abundance	Metabolic_enzyme	intracellular	pass	fail	https://www.biolegend.com/en-us/products/purified-anti-cytochrome-c-antibody-1999
IDH1	170	Er	EPR21002	WB, IHC, FC	Hu, Ms	abcam	IDH1	3417	O75874	ETC/TCA	Abundance	Metabolic_enzyme	intracellular	fail	pass	https://www.abcam.com/isocitrate-dehydrogenase-antibody-epr21002-bsa-and-azide-free-ab242078.html
IDH1	175	Lu	polyclonal	WB, IHC, FC	Hu, Ms	Thermo	IDH1	3417	O75874	ETC/TCA	Abundance	Metabolic_enzyme	intracellular	fail	pass	https://www.thermofisher.com/antibody/product/PA5-14358.html?CID=AFLBC-PA5-14358
IDH2	170	Er	EPR7577	WB, IHC, FC	Hu, Ms	abcam	IDH2	3418	P48735	ETC/TCA	Abundance	Metabolic_enzyme	intracellular	pass	pass	https://www.abcam.com/idh2-antibody-epr7577-bsa-and-azide-free-ab230796.html
MTCO1	168	Er	EPR19628	WB, IHC, FC	Hu, Ms	abcam	MT-CO1	4512	P00395	ETC/TCA	Abundance	Metabolic_enzyme	intracellular	pass	pass	http://www.abcam.com/mtco1-antibody-epr19628-bsa-and-azide-free-ab213648.html
NDUFB8	160	Gd	20E9DH10C12	WB, IHC	Hu, Ms	Thermo	NDUFB8	4714	O95169	ETC/TCA	Abundance	Metabolic_enzyme	intracellular	pass	pass	https://www.thermofisher.com/antibody/product/NDUFB8-Antibody-clone-20E9DH10C12-Monoclonal/459210
OGDH	151	Eu	polyclonal	WB, IHC	Hu, Ms	Thermo	OGDH	4967	Q02218	ETC/TCA	Abundance	Metabolic_enzyme	intracellular	pass	fail	https://www.thermofisher.com/antibody/product/OGDH-Antibody-Polyclonal/PA5-28195
SDHA	150	Nd	2E3GC12FB2AE2	WB, IHC, FC	Hu, Ms	abcam	SDHA	6389	P31040	ETC/TCA	Abundance	Metabolic_enzyme	intracellular	pass	pass	http://www.abcam.com/sdha-antibody-2e3gc12fb2ae2-ab14715.html
ACADVL	172	Yb	EPR15107(B)	WB, IHC, FC	Hu	abcam	ACADVL	37	P49748	Fatty acid metabolism	Abundance	Metabolic_enzyme	intracellular	pass	fail	http://www.abcam.com/acadvl-antibody-epr15107b-ab188872.html
ACC_p	157	Gd	10HCLC	IF	Hu	Thermo	ACACA	31	Q13085	Fatty acid metabolism	Phosphorylation	Metabolic_enzyme	intracellular	fail	NA	https://www.thermofisher.com/antibody/product/Phospho-Acetyl-CoA-Carboxylase-Ser79-Antibody-clone-10HCLC-Oligoclonal/711289
CD36	157	Gd	D8L9T	WB, IHC	Hu	CST	CD36	948	P16671	Fatty acid metabolism	Abundance	Metabolite_transporter	surface	NA	pass	https://www.cellsignal.com/products/primary-antibodies/cd36-d8l9t-rabbit-mab/14347
CD36	163	Dy	5-271	IHC, FC	Hu	Biolegend	CD36	948	P16671	Fatty acid metabolism	Abundance	Metabolite_transporter	surface	pass	pass	https://www.biolegend.com/en-us/products/purified-anti-human-cd36-antibody-5420
LAL	166	Er	9G7F12	WB, IHC, FC	Hu	abcam	LIPA	3988	P38571	Fatty acid metabolism	Abundance	Metabolic_enzyme	intracellular	fail	pass	http://www.abcam.com/lysosomal-acid-lipase-antibody-9g7f12-ab36597.html
SOAT1	148	Nd	polyclonal	IHC	Hu	Thermo	SOAT1	6646	P35610	Fatty acid metabolism	Abundance	Metabolic_enzyme	intracellular	fail	pass	https://www.thermofisher.com/antibody/product/SOAT1-Antibody-Polyclonal/PA5-61455
ACADM	159	Tb	3B7BH7	WB, IHC, FC	Hu, Ms	abcam	ACADM	34	P11310	Fatty acid metabolism	Abundance	Metabolic_enzyme	intracellular	pass	pass	http://www.abcam.com/acadm-antibody-3b7bh7-ab110296.html
ACC	157	Gd	polyclonal	WB, IHC	Hu, Ms	Thermo	ACACA	31	Q13085	Fatty acid metabolism	Abundance	Metabolic_enzyme	intracellular	fail	pass	https://www.thermofisher.com/antibody/product/Acetyl-CoA-Carboxylase-Antibody-Polyclonal/PA5-77844
ACC	176	Yb	C83B10	WB, IHC, FC	Hu, Ms	CST	ACACA	31	Q13085	Fatty acid metabolism	Abundance	Metabolic_enzyme	intracellular	pass	pass	https://www.cellsignal.com/products/primary-antibodies/acetyl-coa-carboxylase-c83b10-rabbit-mab/3676
ACC_p	157	Gd	D7D11	WB, IHC	Hu, Ms	CST	ACACA	31	Q13085	Fatty acid metabolism	Phosphorylation	Metabolic_enzyme	intracellular	pass	fail	https://www.cellsignal.com/products/primary-antibodies/phospho-acetyl-coa-carboxylase-ser79-d7d11-rabbit-mab/
ATGL	166	Er	AT2G2	WB, FC	Hu, Ms	abcam	PNPLA2	57104	Q96AD5	Fatty acid metabolism	Abundance	Metabolic_enzyme	intracellular	fail	NA	http://www.abcam.com/adipose-triglyceride-lipase-antibody-at2g2-ab85348.html
CPT1A	173	Yb	8F6AE9	WB, IHC, FC	Hu, Ms	abcam	CPT1A	1374	P50416	Fatty acid metabolism	Abundance	Metabolic_enzyme	intracellular	pass	pass	http://www.abcam.com/cpt1a-antibody-8f6ae9-ab128568.html
CPT2	173	Yb	EPR13626	WB, IHC, FC	Hu, Ms	abcam	CPT2	1376	P23786	Fatty acid metabolism	Abundance	Metabolic_enzyme	intracellular	fail	pass	https://www.abcam.com/cpt2-antibody-epr13626-bsa-and-azide-free-ab231162.html
FAS	170	Er	EPR7465	WB, IHC, FC	Hu, Ms	abcam	FASN	2194	P49327	Fatty acid metabolism	Abundance	Metabolic_enzyme	intracellular	fail	pass	http://www.abcam.com/fatty-acid-synthase-antibody-epr7465-bsa-and-azide-free-ab227083.html
FAS	170	Er	polyclonal	WB, IHC	Hu, Ms	Thermo	FASN	2194	P49327	Fatty acid metabolism	Abundance	Metabolic_enzyme	intracellular	NA	pass	https://www.thermofisher.com/antibody/product/FASN-Antibody-Polyclonal/PA5-22061
HADHA	142	Nd	EPR17940	WB, IHC, FC	Hu, Ms	abcam	HADHA	3030	P40939	Fatty acid metabolism	Abundance	Metabolic_enzyme	intracellular	pass	pass	http://www.abcam.com/hadha-antibody-epr17940-bsa-and-azide-free-ab231169.html
SCAP	165	Ho	polyclonal	WB, IHC	Hu, Ms	Thermo	SCAP	22937	Q12770	Fatty acid metabolism	Abundance	Transcriptional_regulator	intracellular	pass	NA	https://www.thermofisher.com/antibody/product/SCAP-Antibody-Polyclonal/PA5-28982
SREBP	148	Nd	2A4	WB, IHC, FC	Hu, Ms	SCBT	SREBF1	6720	P36956	Fatty acid metabolism	Abundance	Metabolic_enzyme	intracellular	fail	pass	https://www.scbt.com/scbt/product/srebp-1-antibody-2a4
GLUT1	167	Er	202915	IF, FC	Hu	RnD	SLC2A1	6513	P11166	Glycolysis/Fermentation	Abundance	Metabolite_transporter	surface	pass	pass	https://www.rndsystems.com/products/human-glut1-antibody-202915_mab1418
LDHB	169	Tm	2057D	WB, IHC, FC	Hu	RnD	LDHB	3945	P07195	Glycolysis/Fermentation	Abundance	Metabolic_enzyme	intracellular	fail	pass	https://www.rndsystems.com/products/human-lactate-dehydrogenase-b-ldhb-antibody-2057d_mab9205
MCT1	150	Nd	882616	FC	Hu	RnD	SLC16A1	6566	P53985	Glycolysis/Fermentation	Abundance	Metabolite_transporter	surface	fail	NA	https://www.rndsystems.com/products/human-mct1-slc16a1-antibody-882616_mab8275
MCT1	172	Nd	P14612	WB, IHC	Hu	Thermo	SLC16A1	6566	P53985	Glycolysis/Fermentation	Abundance	Metabolite_transporter	surface	pass	pass	https://www.thermofisher.com/antibody/product/MCT1-Antibody-clone-P14612-Monoclonal/MA5-18288
MCT4	159	Tb	polyclonal	WB, IHC	Hu	Sigma	SLC16A4	9122	O15374	Glycolysis/Fermentation	Abundance	Metabolite_transporter	surface	pass	fail	https://www.sigmaaldrich.com/catalog/product/sigma/sab4301023
ENO1	152	Sm	EPR10863(B)	WB, FC	Hu, Ms	abcam	ENO1	2023	P06733	Glycolysis/Fermentation	Abundance	Metabolic_enzyme	intracellular	pass	NA	https://www.abcam.com/eno1-antibody-epr10863b-bsa-and-azide-free-ab206120.html
GAPDH	113	In	mAbcam9484	WB, IHC, FC	Hu, Ms	abcam	GAPDH	2597	P04406	Glycolysis/Fermentation	Abundance	Metabolic_enzyme	intracellular	NA	fail	https://www.abcam.com/gapdh-antibody-mabcam-9484-loading-control-ab9484.html
GAPDH	147	Sm	6C5	WB, IF	Hu, Ms	Thermo	GAPDH	2597	P04406	Glycolysis/Fermentation	Abundance	Metabolic_enzyme	intracellular	pass	NA	https://www.thermofisher.com/antibody/product/GAPDH-Antibody-clone-6C5-Monoclonal/AM4300
GAPDH	147	Sm	polyclonal	WB, IHC, FC	Hu, Ms	abcam	GAPDH	2597	P04406	Glycolysis/Fermentation	Abundance	Metabolic_enzyme	intracellular	pass	NA	https://www.abcam.com/gapdh-antibody-loading-control-ab9485.html
GLUT1	167	Er	EPR3915	WB, IHC, FC	Hu, Ms	abcam	SLC2A1	6513	P11166	Glycolysis/Fermentation	Abundance	Metabolite_transporter	surface	pass	pass	https://www.abcam.com/glucose-transporter-glut1-antibody-epr3915-low-endotoxin-azide-free-ab196357.html
GLUT3	167	Er	polyclonal	WB, IHC	Hu, Ms	abcam	SLC2A3	6515	P11169	Glycolysis/Fermentation	Abundance	Metabolite_transporter	surface	fail	fail	http://www.abcam.com/glucose-transporter-glut3-antibody-ab41525.html
HK1	171	Yb	EPR10134(B)	WB, IHC, FC	Hu, Ms	abcam	HK1	3098	P19367	Glycolysis/Fermentation	Abundance	Metabolic_enzyme	intracellular	pass	pass	http://www.abcam.com/hexokinase-1-antibody-epr10134b-mitochondrial-outer-membrane-marker-ab150423.html
HK2	171	Yb	3D3	FC	Hu, Ms	abcam	HK2	3099	P52789	Glycolysis/Fermentation	Abundance	Metabolic_enzyme	intracellular	pass	fail	http://www.abcam.com/hexokinase-ii-antibody-3d3-ab104836.html
HK2	171	Yb	EPR20839	WB, IHC, FC	Hu, Ms	abcam	HK2	3099	P52789	Glycolysis/Fermentation	Abundance	Metabolic_enzyme	intracellular	pass	pass	https://www.abcam.com/hexokinase-ii-antibody-epr20839-bsa-and-azide-free-ab228819.html
LDHA	169	Tm	EP1566Y	WB, IHC, FC	Hu, Ms	abcam	LDHA	3939	P00338	Glycolysis/Fermentation	Abundance	Metabolic_enzyme	intracellular	pass	pass	https://www.abcam.com/lactate-dehydrogenase-antibody-ep1566y-bsa-and-azide-free-ab219591.html
PDH	176	Yb	8D10E6	WB, IHC, FC	Hu, Ms	abcam	PDHA1	5160	P08559	Glycolysis/Fermentation	Abundance	Metabolic_enzyme	intracellular	fail	pass	http://www.abcam.com/pyruvate-dehydrogenase-e1-alpha-subunit-antibody-8d10e6-ab110334.html
PFK1	174	Yb	E-4	WB, IHC	Hu, Ms	SCBT	PFKL	5211	P17858	Glycolysis/Fermentation	Abundance	Metabolic_enzyme	intracellular	pass	NA	https://www.scbt.com/scbt/product/pfk-1-antibody-e-4
PFKFB4	156	Gd	polyclonal	WB, IHC	Hu, Ms	Thermo	PFKL	5211	P17858	Glycolysis/Fermentation	Abundance	Metabolic_enzyme	intracellular	pass	fail	https://www.thermofisher.com/antibody/product/PFKFB4-Antibody-Polyclonal/PA5-28648
PKM1	147	Sm	D30G6	WB, IHC, FC	Hu, Ms	CST	PKM	5315	P14618	Glycolysis/Fermentation	Abundance	Metabolic_enzyme	intracellular	fail	fail	https://www.cellsignal.com/products/primary-antibodies/pkm1-d30g6-xp-rabbit-mab/7067
PKM2	164	Dy	D78A4	WB, IHC, FC	Hu, Ms	CST	PKM	5316	P14619	Glycolysis/Fermentation	Abundance	Metabolic_enzyme	intracellular	NA	pass	https://www.cellsignal.com/products/primary-antibodies/pkm2-d78a4-xp-rabbit-mab/4053
PKM2	154	Sm	EPR10138(B)	WB, IHC, FC	Hu, Ms	abcam	PKM	5315	P14618	Glycolysis/Fermentation	Abundance	Metabolic_enzyme	intracellular	pass	fail	https://www.abcam.com/pkm2-antibody-epr10138b-bsa-and-azide-free-ab206129.html
MFN	176	Yb	EPR19792	WB, FC	Hu	abcam	MFN2	9927	O95140	Mitochondrial_dynamics	Abundance	Structural_protein	intracellular	pass	NA	https://www.abcam.com/mitofusin-2mitofusin-1-antibody-epr19792-bsa-and-azide-free-ab251421.html
PGC1a	170	Er	ab77210	WB, FC	Hu	abcam	PPARGC1A	10891	Q9UBK2	Mitochondrial_dynamics	Abundance	Transcriptional_regulator	intracellular	fail	NA	http://www.abcam.com/pgc1-alpha-antibody-ab77210.html
PGC1a_p	165	Ho	polyclonal	WB	Hu	RnD	PPARGC1A	10891	Q9UBK2	Mitochondrial_dynamics	Phosphorylation	Transcriptional_regulator	intracellular	pass	NA	https://www.rndsystems.com/products/human-phospho-pgc1alpha-s571-antibody_af6650
TFAM	143	Nd	polyclonal	WB, IHC, FC	Hu	Thermo	TFAM	7019	Q00059	Mitochondrial_dynamics	Abundance	Transcriptional_regulator	intracellular	fail	fail	https://www.thermofisher.com/antibody/product/TFAM-Antibody-Polyclonal/PA5-23776
DRP1	157	Gd	EPR19274	WB, IHC, FC	Hu, Ms	abcam	DNM1L	10059	O00429	Mitochondrial_dynamics	Abundance	Structural_protein	intracellular	pass	pass	https://www.abcam.com/drp1-antibody-epr19274-bsa-and-azide-free-ab219596.html
MFN2	151	Eu	6A8	WB, IHC, FC	Hu, Ms	abcam	MFN2	9927	O95140	Mitochondrial_dynamics	Abundance	Structural_protein	intracellular	pass	pass	http://www.abcam.com/mitofusin-2-antibody-6a8-ab56889.html
OPA1	148	Nd	1E81D9	WB, FC	Hu, Ms	abcam	OPA1	4976	O60313	Mitochondrial_dynamics	Abundance	Structural_protein	intracellular	fail	NA	http://www.abcam.com/opa1-antibody-1e81d9-ab119685.html
OPA1	176	Nd	EPR11057(B)	WB, IHC, FC	Hu, Ms	abcam	OPA1	4976	O60313	Mitochondrial_dynamics	Abundance	Structural_protein	intracellular	pass	pass	https://www.abcam.com/opa1-antibody-epr11057b-bsa-and-azide-free-ab240143.html
PGC1a	165	Ho	polyclonal	WB, IHC, FC	Hu, Ms	Novus	PPARGC1A	10891	Q9UBK2	Mitochondrial_dynamics	Abundance	Transcriptional_regulator	intracellular	pass	pass	https://www.novusbio.com/products/pgc1-alpha-antibody_nbp1-04676
TOMM20	161	Dy	EPR15581-54	WB, IHC, FC	Hu, Ms	abcam	TOMM20	9804	Q15388	Mitochondrial_dynamics	Abundance	Structural_protein	intracellular	pass	pass	https://www.abcam.com/tomm20-antibody-epr15581-54-bsa-and-azide-free-ab232589.html
VDAC1	161	Dy	20B12AF2	WB, IHC, FC	Hu, Ms	abcam	VDAC1	7416	P21796	Mitochondrial_dynamics	Abundance	Structural_protein	intracellular	pass	pass	http://www.abcam.com/vdac1-porin-antibody-20b12af2-ab14734.html
ARG1	162	Dy	EPR6672B	WB, IHC	Hu	abcam	ARG1	383	P05089	Other	Abundance	Metabolic_enzyme	intracellular	fail	NA	https://www.abcam.com/liver-arginase-antibody-epr6672b-bsa-and-azide-free-ab211961.html
IDO1	156	Gd	ab55305	WB, IHC, FC	Hu	abcam	IDO1	3620	P14902	Other	Abundance	Metabolic_enzyme	intracellular	fail	pass	https://www.abcam.com/indoleamine-2-3-dioxygenase-antibody-ab55305.html
IDO1	160	Gd	SP260	IHC, FC	Hu	abcam	IDO1	3620	P14902	Other	Abundance	Metabolic_enzyme	intracellular	fail	pass	https://www.abcam.com/indoleamine-2-3-dioxygenase-antibody-sp260-bsa-and-azide-free-ab245737.html
ACLY	144	Gd	EP704Y	WB, IHC, FC	Hu, Ms	abcam	ACLY	47	P53396	Other	Abundance	Metabolic_enzyme	intracellular	fail	fail	https://www.abcam.com/atp-citrate-lyase-antibody-ep704y-bsa-and-azide-free-ab227996.html
ACLY_p	164	Dy	polyclonal	WB, IHC, FC	Hu, Ms	Biorbyt	ACLY	47	P53396	Other	Phosphorylation	Metabolic_enzyme	intracellular	fail	fail	https://www.biorbyt.com/atp-citrate-lyase-phospho-ser-orb5744.html
ARG1	174	Yb	D4E3M	WB, IHC, FC	Hu, Ms	CST	ARG1	383	P05089	Other	Abundance	Metabolic_enzyme	intracellular	fail	NA	https://www.cellsignal.com/products/primary-antibodies/arginase-1-d4e3m-xp-rabbit-mab/93668
TALDO1	154	Sm	polyclonal	WB, IHC, FC	Hu	Thermo	TALDO1	6888	P37837	PPP	Abundance	Metabolic_enzyme	intracellular	pass	NA	https://www.thermofisher.com/antibody/product/TALDO1-Antibody-Polyclonal/PA5-13635
G6PD	162	Dy	EPR20668	WB, IHC, FC	Hu, Ms	abcam	G6PD	2539	P11413	PPP	Abundance	Metabolic_enzyme	intracellular	pass	pass	http://www.abcam.com/glucose-6-phosphate-dehydrogenase-antibody-epr20668-ab210702.html
IRG1	151	Eu	polyclonal	IHC	Hu	abcam	ACOD1	730249	A6NK06	Reactive oxygen regulation	Abundance	Metabolic_enzyme	intracellular	fail	fail	https://www.abcam.com/irg1-antibody-ab238580.html
IRG1	154	Sm	polyclonal	IHC	Hu	Biorbyt	ACOD1	730249	A6NK06	Reactive oxygen regulation	Abundance	Metabolic_enzyme	intracellular	fail	NA	https://www.biorbyt.com/irg1-antibody-orb184387.html
NRF2	142	Nd	21HCLC	WB, IF	Hu	Thermo	NFE2L2	4780	Q16236	Reactive oxygen regulation	Abundance	Transcriptional_regulator	intracellular	fail	NA	https://www.thermofisher.com/antibody/product/Nrf2-Antibody-clone-21HCLC-Oligoclonal/710574
NRF2_p	142	Nd	EP1809Y	WB, IHC, FC	Hu	abcam	NFE2L2	4780	Q16236	Reactive oxygen regulation	Phosphorylation	Transcriptional_regulator	intracellular	pass	pass	https://www.abcam.com/nrf2-phospho-s40-antibody-ep1809y-bsa-and-azide-free-ab180844.html
SOD2	143	Nd	MnS-1	WB, IHC, FC	Hu	Thermo	SOD2	6648	P04179	Reactive oxygen regulation	Abundance	Metabolic_enzyme	intracellular	fail	NA	https://www.thermofisher.com/antibody/product/MnSOD-Antibody-clone-MnS-1-Monoclonal/BMS122
GSS	143	Nd	EPR6563	WB, IHC, FC	Hu, Ms	abcam	GSS	2937	P48637	Reactive oxygen regulation	Abundance	Metabolic_enzyme	intracellular	pass	pass	https://www.abcam.com/glutathione-synthetase-antibody-epr6563-bsa-and-azide-free-ab236062.html
KEAP1	154	Sm	OTI1B4	WB, IHC, FC	Hu, Ms	Thermo	KEAP1	9817	Q14145	Reactive oxygen regulation	Abundance	Transcriptional_regulator	intracellular	fail	pass	https://www.thermofisher.com/antibody/product/KEAP1-Antibody-clone-OTI1B4-Monoclonal/
NRF2	146	Nd	EP1808Y	WB, IHC, FC	Hu, Ms	abcam	NFE2L2	4780	Q16236	Reactive oxygen regulation	Abundance	Transcriptional_regulator	intracellular	fail	pass	https://www.abcam.com/nrf2-antibody-ep1808y-bsa-and-azide-free-ab180845.html
NRF2	142	Nd	D1Z9C	WB, FC	Hu, Ms	CST	NFE2L2	4780	Q16236	Reactive oxygen regulation	Abundance	Transcriptional_regulator	intracellular	fail	NA	https://www.cellsignal.com/products/primary-antibodies/nrf2-d1z9c-xp-rabbit-mab/12721
HIF1A	149	Sm	EP1215Y	WB, IHC, FC	Hu	abcam	HIF1A	3091	Q16665	Signaling/Transcription	Abundance	Transcriptional_regulator	intracellular	NA	pass	https://www.abcam.com/hif-1-alpha-antibody-ep1215y-bsa-and-azide-free-ab210073.html
HIF1A	155	Gd	16H4L13	WB, IF	Hu	Thermo	HIF1A	3091	Q16665	Signaling/Transcription	Abundance	Transcriptional_regulator	intracellular	pass	pass	https://www.thermofisher.com/antibody/product/HIF1A-Antibody-clone-16H4L13-Monoclonal/700505
PDK1	157	Gd	2H3AA11	WB, FC	Hu	abcam	PDK1	5163	Q15118	Signaling/Transcription	Abundance	Signaling_protein	intracellular	pass	pass	http://www.abcam.com/mitochondrial-pyruvate-dehydrogenase-kinase-1-antibody-2h3aa11-ab110335.html
PDK1_p	169	Tm	polyclonal	WB	Hu	SAB	PDK1	5163	Q15118	Signaling/Transcription	Phosphorylation	Signaling_protein	intracellular	pass	NA	http://www.sabbiotech.com/g-17163-PDHK1-Phospho-Tyr243-Antibody-11597.html
XBP1	163	Dy	polyclonal	WB, IHC	Hu	Thermo	XBP1	7494	P17861	Signaling/Transcription	Abundance	Transcriptional_regulator	intracellular	pass	pass	https://www.thermofisher.com/antibody/product/XBP1-Antibody-Polyclonal/PA5-27650
AHR	174	Yb	RPT9	WB, FC	Hu, Ms	Thermo	AHR	196	P35869	Signaling/Transcription	Abundance	Transcriptional_regulator	intracellular	fail	NA	https://www.thermofisher.com/antibody/product/AHR-Antibody-clone-RPT9-Monoclonal/MA1-513
AKT_p	152	Sm	J1-223.371	WB, FC	Hu, Ms	BD	AKT1	207	P31749	Signaling/Transcription	Phosphorylation	Signaling_protein	intracellular	pass	fail	http://www.bdbiosciences.com/us/applications/research/stem-cell-research/stem-cell-signaling/human/purified-mouse-anti-akt-pt308-j1-223371/p/558316
AMPK_p	175	Lu	40H9	WB, IHC	Hu, Ms	CST	PRKAA1	5562	Q13131	Signaling/Transcription	Phosphorylation	Signaling_protein	intracellular	pass	fail	https://www.cellsignal.com/products/primary-antibodies/phospho-ampka-thr172-40h9-rabbit-mab/2535
cMYC	157	Gd	84C12	WB, IF, FC	Hu, Ms	CST	MYC	4609	P01106	Signaling/Transcription	Abundance	Transcriptional_regulator	intracellular	pass	NA	https://www.cellsignal.com/products/primary-antibodies/c-myc-d84c12-rabbit-mab/5605
FOXO1	155	Gd	C29H4	WB, IHC, FC	Hu, Ms	CST	FOXO1	2308	Q12778	Signaling/Transcription	Abundance	Transcriptional_regulator	intracellular	fail	NA	https://www.cellsignal.com/products/primary-antibodies/foxo1-c29h4-rabbit-mab/2880
mTOR	154	Sm	7C10	WB, IHC, FC	Hu, Ms	CST	MTOR	2475	P42345	Signaling/Transcription	Abundance	Signaling_protein	intracellular	pass	pass	https://www.cellsignal.com/products/primary-antibodies/mtor-7c10-rabbit-mab/2983
NR4A	152	Sm	polyclonal	WB, IHC	Hu, Ms	RnD	NR4A2	4929	P43354	Signaling/Transcription	Abundance	Transcriptional_regulator	intracellular	fail	fail	https://www.rndsystems.com/products/human-mouse-nurr1-ngfi-bbeta-nr4a2-antibody_af2156
NRF1	146	Nd	EPR5554(N)	WB, IHC, FC	Hu, Ms	abcam	NRF1	4899	Q16656	Signaling/Transcription	Abundance	Transcriptional_regulator	intracellular	pass	fail	http://www.abcam.com/nrf1-antibody-epr5554n-bsa-and-azide-free-ab221792.html
PDK1	164	Dy	4A11	WB, IHC, FC	Hu, Ms	abcam	PDK1	5163	Q15118	Signaling/Transcription	Abundance	Signaling_protein	intracellular	fail	fail	https://www.abcam.com/pdk1-antibody-4a11-ab110025.html
PPARa	144	Nd	3B6/PPAR	WB, IF, FC	Hu, Ms	Thermo	PPARA	5465	Q07869	Signaling/Transcription	Abundance	Transcriptional_regulator	intracellular	fail	NA	https://www.thermofisher.com/antibody/product/PPAR-alpha-Antibody-clone-3B6-PPAR-Monoclonal/MA1-822
PPARg	172	Yb	polyclonal	WB, FC	Hu, Ms	Thermo	PPARG	5468	P37231	Signaling/Transcription	Abundance	Transcriptional_regulator	intracellular	pass	NA	https://www.thermofisher.com/antibody/product/PPAR-gamma-Antibody-Polyclonal/PA5-25757
S6_p	154	Sm	D57.2.2E	WB, IHC, FC	Hu, Ms	CST	RPS6	6194	P62753	Signaling/Transcription	Phosphorylation	Signaling_protein	intracellular	NA	pass	https://www.cellsignal.com/products/primary-antibodies/phospho-s6-ribosomal-protein-ser235-236-d57-2-2e-xp-rabbit-mab/4858
S6_p	198	Pt	A17020B	WB, FC	Hu, Ms	Biolegend	RPS6	6194	P62753	Signaling/Transcription	Phosphorylation	Signaling_protein	intracellular	pass	NA	https://www.biolegend.com/nl-nl/products/purified-anti-rps6-phospho-ser235-ser236-antibody-16205
S6_p	198	Pt	N7-548	FC	Hu, Ms	BD	RPS6	6194	P62753	Signaling/Transcription	Phosphorylation	Signaling_protein	intracellular	pass	NA	http://www.bdbiosciences.com/us/applications/research/intracellular-flow/intracellular-antibodies-and-isotype-controls/anti-human-antibodies/alexa-fluor-647-mouse-anti-s6-ps235ps236-n7-548/p/560435
BrU	154	Sm	3D4	FC	Hu, Ms	BD				Synthetic_metabolites	Biosynthesis	Metabolite	intracellular	pass	NA	http://www.bdbiosciences.com/us/applications/research/clinical-research/oncology-research/proliferation-cell-cycle-and-cell-death/intracellular/cell-signalling-and-transcription-factors/human/purified-mouse-anti--brdu/p/555627
Puromycin	151	Eu	12D10	WB, IHC, FC	Hu, Ms	Sigma				Synthetic_metabolites	Biosynthesis	Metabolite	intracellular	pass	NA	https://www.sigmaaldrich.com/catalog/product/mm/mabe343?lang=en&region=US

### Sheet: panel_Blood
Target	Metal	Element	Clone	Concentration [ug/ml]		Target	Metal	Element	Clone	Concentration [ug/ml]
CD45	89	Y	HI30	2		CD45	89	Y	HI30	2
BC1	102	Pd				BC1	102	Pd
DNA	103	Rh				DNA	103	Rh
BC2	104	Pd				BC2	104	Pd
BC3	105	Pd				BC3	105	Pd
BC4	106	Pd				BC4	106	Pd
BC5	108	Pd				BC5	108	Pd
BC6	110	Pd				BC6	110	Pd
CD235ab	113	In	HIR2	2		CD235ab	113	In	HIR2	2
CD66	115	In	B1.1/CD66	2		CD66	115	In	B1.1/CD66	2
HLA-DR	139	La	L243	4		HLA-DR	139	La	L243	4
CD3	140	Ce	UCHT1	2		CD3	140	Ce	UCHT1	2
CD98	141	Pr	UM7F8	1		ACADM	141	Pr	3B7BH7	4
NRF2_p	142	Nd	EP1809Y	0.5		NRF2_p	142	Nd	EP1809Y	0.5
CD123	143	Nd	6H6	2		CD123	143	Nd	6H6	2
CD11c	144	Nd	Bu15	1		CD11c	144	Nd	Bu15	1
CD4	145	Nd	RPA-T4	0.5		GLS	145	Nd	polyclonal	2
CD8	146	Nd	RPA-T8	0.125		NRF1	146	Nd	EPR5554(N)	1
GAPDH	147	Sm	6C5	1		GAPDH	147	Sm	6C5	1
CD45RA	148	Nd	HI100	2		CD45RA	148	Nd	HI100	2
CytC	149	Sm	6H2.B4	2		CytC	149	Sm	6H2.B4	2
FceRI	150	Nd	AER-37 (CRA-1)	1		FceRI	150	Nd	AER-37 (CRA-1)	1
Ki67	152	Sm	B56	1		Ki67	152	Sm	B56	1
CS	153	Eu	EPR8067	1		CS	153	Eu	EPR8067	1
HIF1A	155	Gd	16H4L13	2		HIF1A	155	Gd	16H4L13	2
PFKFB4	156	Gd	polyclonal	2		PFKFB4	156	Gd	polyclonal	2
ACC_p	157	Gd	D7D11	2		ACC_p	157	Gd	D7D11	2
ATPA5	158	Gd	15H4C4	1		ATPA5	158	Gd	15H4C4	1
CD197	159	Tb	G043H7	1		CD98	159	Tb	UM7F8	0.5
CD14	160	Gd	RMO152	2		CD14	160	Gd	RMO152	2
VDAC1	161	Dy	20B12AF2	2		VDAC1	161	Dy	20B12AF2	2
G6PD	162	Dy	EPR20668	2		G6PD	162	Dy	EPR20668	2
CD36	163	Dy	HM36	0.5		CD36	163	Dy	HM36	0.5
PDK1_p	164	Dy	polyclonal	4		PDK1_p	164	Dy	polyclonal	4
PGC1a_p	165	Ho	polyclonal	2		PGC1a_p	165	Ho	polyclonal	2
CD19	166	Er	HIB19	1		CD19	166	Er	HIB19	1
GLUT1	167	Er	EPR3915	1		GLUT1	167	Er	EPR3915	1
CD38	168	Er	HIT2	2		CD38	168	Er	HIT2	2
LDHA	169	Tm	EP1566Y	0.5		LDHA	169	Tm	EP1566Y	0.5
IDH1	170	Er	843219	2		IDH	170	Er	843219	2
HK2	171	Yb	3D3	4		HK2	171	Yb	3D3	4
MCT1	172	Yb	P14612	1		anti-biotin	172	Yb	1D4-C5	1
CPT1A	173	Yb	8F6AE9	1		CPT1A	173	Yb	8F6AE9	1
PD1	174	Yb	EH12.2H7	2			174	Yb
GLUD12	175	Lu	D9F7P	2		GLUD12	175	Lu	D9F7P	2
CD56	176	Yb	NCAM16.2	1		CD56	176	Yb	NCAM16.2	1
CD20	194	Pt	2H7	4		CD20	194	Pt	2H7	4
CD57	195	Pt	HCD57	4		CD4	195	Pt	RPA-T4	4
S6_p	196	Pt	A17020B	4		CD8	196	Pt	RPA-T8	4
H3_p	198	Pt	11D8	2			198	Pt		2
anti-biotin	209	Bi	1D4-C5	1			209	Bi
CD61-biotin			Y2/51	0.25		CD61-biotin			Y2/51	0.25
Used for 2c94, 5daf, 14ac, e0b3, d6d3 and 21a2 (Experiment 1 + Longitudinal stability)						Used for 2c94, 5daf, 14ac, e0b3 and d6d3 (Experiment 2)

### Sheet: panel_Invitro
Target	Metal	Element	Clone	Concentration [ug/ml]		Target	Metal	Element	Clone	Concentration [ug/ml]		Target	Metal	Element	Clone	Concentration [ug/ml]
CD45	89	Y	HI30	2		CD45	89	Y	HI30	2			89	Y
BC1	102	Pd				BC1	102	Pd				BC1	102	Pd
DNA	103	Rh				DNA	103	Rh				DNA	103	Rh
BC2	104	Pd				BC2	104	Pd				BC2	104	Pd
BC3	105	Pd				BC3	105	Pd				BC3	105	Pd
BC4	106	Pd				BC4	106	Pd				BC4	106	Pd
BC5	108	Pd				BC5	108	Pd				BC5	108	Pd
BC6	110	Pd				BC6	110	Pd				BC6	110	Pd
CD4	113	In	RPA-T4	4		CD4	113	In	RPA-T4	4		H3_p	113	In	11D8
CD8	115	In	RPA-T8	4		CD8	115	In	RPA-T8	4		CyclinB1	115	In	GNS-1
IdU	127	I				IdU	127	I					127	I
CD69	139	La	FN50	2		CD69	139	La	FN50	2			139	La
CD3	140	Ce	UCHT1	2		CD3	140	Ce	UCHT1	2		CD3	140	Ce	UCHT1	2
CD98	141	Pr	UM7F8	1		CD98	141	Pr	UM7F8	1		ACADM	141	Pr	3B7BH7	4
NRF2_p	142	Nd	EP1809Y	0.5		NRF2_p	142	Nd	EP1809Y	0.5		HADHA	142	Nd	EPR17940	4
GOT2	143	Nd	polyclonal	2		GOT2	143	Nd	polyclonal	2		GOT2	143	Nd	polyclonal	2
XBP1	144	Nd	polyclonal	2		XBP1	144	Nd	polyclonal	2			144	Nd
GLS	145	Nd	polyclonal	2		GLS	145	Nd	polyclonal	2		GLS	145	Nd	polyclonal	2
NRF1	146	Nd	EPR5554(N)	1		NRF1	146	Nd	EPR5554(N)	1		NRF1	146	Nd	EPR5554(N)	1
GAPDH	147	Sm	6C5	0.5		GAPDH	147	Sm	6C5	0.5		GAPDH	147	Sm	6C5	0.5
CD45RA	148	Nd	HI100	2		CD45RA	148	Nd	HI100	2			148	Nd
CytC	149	Sm	6H2.B4	2		CytC	149	Sm	6H2.B4	2		CytC	149	Sm	6H2.B4	2
OGDH	150	Nd	polyclonal	2		OGDH	150	Nd	polyclonal	2		SDHA	150	Nd	2E3GC12FB2AE2	2
Puromycin	151	Eu	12D10	0.5		Puromycin	151	Eu	12D10	0.5			151	Eu
ENO1	152	Sm	EPR10863(B)	1		AKT_p	152	Sm	J1-223.371	2		AKT_p	152	Sm	J1-223.371	1
CS	153	Eu	EPR8067	1		CS	153	Eu	EPR8067	1		CS	153	Eu	EPR8067	1
BrU	154	Sm	3D4	2		BrU	154	Sm	3D4	2			154	Sm
HIF1A	155	Gd	16H4L13	2		HIF1A	155	Gd	16H4L13	2		HIF1A	155	Gd	16H4L13	2
PFKFB4	156	Gd	polyclonal	2		PFKFB4	156	Gd	polyclonal	2		PFKFB4	156	Gd	polyclonal	2
DRP1	157	Gd	EPR19274	2		cMYC	157	Gd	84C12	2			157	Gd
ATPA5	158	Gd	15H4C4	1		ATPA5	158	Gd	15H4C4	1		ATPA5	158	Gd	15H4C4	1
ACADM	159	Tb	3B7BH7	4		ACADM	159	Tb	3B7BH7	4			159	Tb
CTLA4	160	Gd	14D3	2		CTLA4	160	Gd	14D3	2			160	Gd
VDAC1	161	Dy	20B12AF2	2		VDAC1	161	Dy	20B12AF2	2		VDAC1	161	Dy	20B12AF2	2
CyclinB1	162	Dy	GNS-1	4		CyclinB1	162	Dy	GNS-1	4		G6PD	162	Dy	EPR20668	0.5
CD25	163	Dy	BC96	2		CD25	163	Dy	BC96	2		CD36	163	Dy	5-271	0.5
PDK1_p	164	Dy	polyclonal	4		PDK1_p	164	Dy	polyclonal	4		S6_p	164	Dy	A17020B	1
ASCT2	165	Ho	CAL33	0.5		ASCT2	165	Ho	CAL33	0.5		PGC1a	165	Ho	polyclonal	2
CD27	166	Er	L128	4		CD27	166	Er	L128	4			166	Er
GLUT1	167	Er	EPR3915	1		GLUT1	167	Er	EPR3915	1		GLUT1	167	Er	EPR3915	1
CD137	168	Er	4B4-1	2		CD137	168	Er	4B4-1	2			168	Er
LDHA	169	Tm	EP1566Y	0.5		LDHA	169	Tm	EP1566Y	0.5		LDHA	169	Tm	EP1566Y	0.5
IDH	170	Er	EPR7577	2		IDH	170	Er	843219	2		IDH	170	Er	843219	2
HK2	171	Yb	3D3	4		HK2	171	Yb	3D3	4		HK2	171	Yb	3D3	4
MCT1	172	Yb	P14612	1		MCT1	172	Yb	P14612	1		MCT1	172	Yb	P14612	1
CPT1A	173	Yb	8F6AE9	1		CPT1A	173	Yb	8F6AE9	1		CPT1A	173	Yb	8F6AE9	1
PD1	174	Yb	EH12.2H7	2		PD1	174	Yb	EH12.2H7	2			174	Yb
GLUD12	175	Lu	D9F7P	2		GLUD12	175	Lu	D9F7P	2		AMPK_p	175	Lu	40H9	2
OPA1	176	Yb	EPR11057(B)	2		OPA1	176	Yb	EPR11057(B)	2			176	Yb
live/dead	194	Pt				live/dead	194	Pt					194	Pt
CD57	195	Pt	HCD57	1		CD57	195	Pt	HCD57	1		CD4	195	Pt	RPA-T4	4
S6_p	196	Pt	A17020B	2		S6_p	196	Pt	A17020B	2		CD8	196	Pt	RPA-T8	4
H3_p	198	Pt	11D8	4		H3_p	198	Pt	11D8	4			198	Pt
FITC/CFSE	209	Bi	polyclonal	8		FITC/CFSE	209	Bi	polyclonal	8		FITC/CFSE	209	Bi	polyclonal	8
Used for c393						Used for 3ea6 and f815						Used for 5f62

### Sheet: panel_Tissues
Target	Metal	Element	Clone	Concentration [ug/ml]
CD45	89	Y	HI30	4
BC1	102	Pd
DNA	103	Rh
BC2	104	Pd
BC3	105	Pd
BC4	106	Pd
BC5	108	Pd
BC6	110	Pd
cytokeratin	113	In	AE1/AE3	2
CD11b	115	In	ICRF44	2
CD69	139	La	FN50	4
CD3	140	Ce	UCHT1	2
ACADM	141	Pr	3B7BH7	4
NRF2_p	142	Nd	EP1809Y	0.5
GOT2	143	Nd	polyclonal	2
XBP1	144	Nd	polyclonal	2
GLS	145	Nd	polyclonal	2
NRF1	146	Nd	EPR5554(N)	0.5
GAPDH	147	Sm	6C5	0.5
CD45RA	148	Nd	HI100	2
CytC	149	Sm	6H2.B4	2
CD11c	150	Nd	Bu15	2
CD14	151	Eu	RMO52	1
Ki67	152	Sm	B56	2
CS	153	Eu	EPR8067	1
CD274	154	Sm	29E.2A3	2
HIF1A	155	Gd	16H4L13	2
PFKFB4	156	Gd	polyclonal	2
ACC_p	157	Gd	D7D11	2
ATPA5	158	Gd	15H4C4	1
CD98	159	Tb	UM7F8	0.5
VDAC1	161	Dy	20B12AF2	2
FoxP3	162	Dy	PCH101	0.5
FAT/CD36	163	Dy	5-271	0.5
CD39	164	Dy	A1	2
PGC1a_p	165	Ho	polyclonal	2
TCF1	166	Er	C63D9	4
GLUT1	167	Er	EPR3915	1
CD38	168	Er	HIT2	2
PDK1_p	169	Tm	polyclonal	2
IDH	170	Er	843219	2
HK2	171	Yb	3D3	4
MCT1	172	Yb	P14612	1
CPT1A	173	Yb	8F6AE9	1
PD1	174	Yb	EH12.2H7	2
AMPK_p	175	Lu	40H9	2
OPA1	176	Yb	EPR11057(B)	1
live/dead	194	Pt
CD4	195	Pt	RPA-T4	4
CD8	196	Pt	RPA-T8	4
S6_p	198	Pt	A17020B	2
HLA-DR	209	Bi	L243	2
Used for 7fc7, d555, a2bb, c8da, a8f0, eab8, 76c1, e75c, fb90, bddc, 91a1, 2ec7, 2b14, 8fe9

### Sheet: panel_MIBI
Target	Metal	Element	Clone	conc
HH3	89	Y	D1H2	2
Vimentin	113	In	D21H3	1
SMA	115	In	D4K9N	1
CD98	141	Pr	D3F9D	2
NRF2_p	142	Nd	EP1809Y	0.5
CD4	143	Nd	EPR6855	1
CD14	144	Nd	D7A2T	1
CD45	145	Nd	D9M8I	0.5
PD1	147	Sm	D4W2J	1
CD31	148	Nd	EP3095	0.5
SDHA	150	Nd	2E3GC12FB2AE2	2
Ki67	151	Eu	8D5	1
CS	153	Eu	EPR8067	1
S6_p	154	Sm	D57.2.2E	0.5
CD11c	155	Gd	EP1347Y	1
CD68	156	Gd	D4B9C	1
FAT/CD36	157	Gd	D8L9T	0.5
ATPA5	158	Gd	15H4C4	0.5
CD3	159	Tb	D7A6E	0.5
CD39	160	Gd	A1	2
VDAC1	161	Dy	20B12AF2	2
G6PD	162	Dy	EPR20668	2
XBP1	163	Dy	polyclonal	1
PKM2	164	Dy	D78A4	2
ASCT2	165	Ho	CAL33	2
GLUT1	166	Er	EPR3915	0.5
CD8	167	Er	C8/144B	2
CD57	168	Er	NK/804	0.5
LDHA	169	Tm	EP1566Y	1
IDH	170	Er	EPR7577	2
HK1	171	Yb	EPR10134(B)	2
Ecadherin	172	Yb	24E10	1
CPT1A	173	Yb	8F6AE9	2
Cytokeratin	174	Yb	AE1/AE3	2
NaKATPase	175	Lu	EP1845Y	2
HIF1A	176	Yb	EP1215Y	1
Used for d3d3, 99c0, 90de, 21d7
