## Supplementary Table 2 for "Multiplexed Single-cell Metabolic Profiles Organize the Spectrum of Cytotoxic Human T Cells"

### Sheet: Table_S2_donors
ID	Experiment	Tissue	Age	Sex	Diagnosis	Details
5f62	Flux analysis and in vitro modeling (Fig. 2 and Fig. 3)	PBMC	NA	NA	Healthy
c393	Flux analysis and in vitro modeling (Fig. 2 and Fig. 3)	PBMC	NA	NA	Healthy
3ea6	Flux analysis and in vitro modeling (Fig. 2 and Fig. 3)	PBMC	78	male	Healthy
f815	Flux analysis and in vitro modeling (Fig. 2 and Fig. 3)	PBMC	69	male	Healthy
2c94	Cell lineage specific metabolic profiles (Fig. 1)	Whole blood	NA	NA	Healthy
5daf	Cell lineage specific metabolic profiles (Fig. 1)	Whole blood	NA	NA	Healthy
14ac	Cell lineage specific metabolic profiles (Fig. 1)	Whole blood	NA	NA	Healthy
e0b3	Cell lineage specific metabolic profiles (Fig. 1)	Whole blood	NA	NA	Healthy
d6d3	Cell lineage specific metabolic profiles (Fig. 1)	Whole blood	NA	NA	Healthy
21a2	Cell lineage specific metabolic profiles (Fig. 1)	Whole blood	33	male	Healthy
7fc7	Tissue-specific metabolic profiles (Fig. 4)	Lymph node	59	female	Healthy	Reactive lymph node
d555	Tissue-specific metabolic profiles (Fig. 4)	Lymph node	12	male	Healthy	Reactive lymph node
a2bb	Tissue-specific metabolic profiles (Fig. 4)	Lymph node	30	male	Healthy	Reactive lymph node
c8da	Tissue-specific metabolic profiles (Fig. 4)	PBMC	46	female	Healthy
a8f0	Tissue-specific metabolic profiles (Fig. 4)	PBMC	48	male	Healthy
eab8	Tissue-specific metabolic profiles (Fig. 4)	PBMC	61	female	Healthy
76c1	Tissue-specific metabolic profiles (Fig. 4)	PBMC	36	female	Healthy
e75c	Tissue-specific metabolic profiles (Fig. 4)	PBMC	58	male	Healthy
fb90	Tissue-specific metabolic profiles (Fig. 4)	Colon suspension	48	female	Colorectal carcinoma	Moderately differentiated adenocarcinoma
bddc	Tissue-specific metabolic profiles (Fig. 4)	Colon suspension	32	male	Colorectal carcinoma	Moderately differentiated adenocarcinoma with mucinous features
91a1	Tissue-specific metabolic profiles (Fig. 4)	Colon suspension	47	male	Colorectal carcinoma	High-grade adenocarcinoma with mucinous features
2ec7	Tissue-specific metabolic profiles (Fig. 4)	Colon suspension	61	female	Colorectal carcinoma	Moderately differentiated adenocarcinoma
2b14	Tissue-specific metabolic profiles (Fig. 4)	Colon suspension	57	male	Colorectal carcinoma	Low grade adenocarcinoma
8fe9	Tissue-specific metabolic profiles (Fig. 4)	Colon suspension	77	male	Colorectal carcinoma	Adenocarcinoma
d3d3	Imaging of spatial metabolic states (Fig. 5)	Colon FFPE	79	female	Healthy	Healthy adjacent section to residual intramucosal adenocarcinoma
99c0	Imaging of spatial metabolic states (Fig. 5)	Colon FFPE	40	female	Healthy	Colonic inertia and prior history of small bowel obstruction
90de	Imaging of spatial metabolic states (Fig. 5)	Colon FFPE	70	male	Colorectal carcinoma	Low grade adenocarcinoma
21d7	Imaging of spatial metabolic states (Fig. 5)	Colon FFPE	38	male	Colorectal carcinoma	High grade mucinous adenocarcinoma
